# Taxonomic and functional diversity of aquatic heterotrophs is sustained by dissolved organic matter chemodiversity

**DOI:** 10.1101/2022.03.21.485019

**Authors:** Sarahi L. Garcia, Julia K. Nuy, Maliheh Mehrshad, Justyna J. Hampel, Vicente T. Sedano-Nuñez, Moritz Buck, Anna-Maria Divne, Eva S. Lindström, Daniel Petras, Jeffrey Hawkes, Stefan Bertilsson

## Abstract

Dissolved organic matter (DOM) is ubiquitous in aquatic ecosystems and fundamental for planetary processes and ecosystem functioning. While the link between microbial community composition and heterotrophic utilization of DOM has been recognized, the full diversity of organic compounds, their bioavailability, degradability and specific influences on the diversity and function of heterotrophs are still not clear. Here we experimentally investigate heterotrophic bacteria in thirty-three freshwater model communities. We identified 34 different heterotrophs growing in ambient lake DOM with taxonomic affiliations matching abundant freshwater bacterioplankton. We further describe 25 different heterotrophs growing in the phycosphere of *M. Aeruginosa* and 6 heterotrophs growing on the DOM produced by *M. Aeruginosa* with taxonomic affiliation in accord to phycosphere heterotrophs. In our experiment we observed that heterotrophs that live in the phycosphere remove more dissolved organic carbon than abundant freshwater heterotrophs. Moreover, phycosphere heterotrophs have bigger genomes than abundant lake bacteria. Altogether of the 4224 chemical features that were resolved by LC-MS, only 1229 were seen in all three treatments. None of the common/shared compounds were removed across all the model communities, suggesting contrasting niches of the studied taxa. Altogether our study highlights how each model community, with its unique taxonomic assemblages and organotroph functioning is upkept by the chemodiversity of DOM.
