## Supplementary material for "Taxonomic and functional diversity of aquatic heterotrophs is sustained by dissolved organic matter chemodiversity": Table S1

Accession numbers	Accession numbers	Sample Name	Tyoe of sample	Study	sampling date	geographic location (latitude)	geographic location (longitude)	Sampled depth	Medium	DNA (ng/ul)	Cell count at harvesting	harvested at day	Final DOC (mg/L)	TN (mg/L)	Used DOC (mg/L)	Number of genomes
ERS5123205	SAMEA7364747	DOM01	Culture	This Study	2019-04-29	59°50'11''N	18°38'31''E	NA	DOM-G2-1	27.5	8496	6	4.752	22.3	1.459	1
ERS5123166	SAMEA7364708	DOM02	Culture	This Study	2019-02-28	59°50'11''N	18°38'31''E	NA	DOM-G2-1	65.1	17559	4	5.477	22.99	0.734	3
ERS5123167	SAMEA7364709	DOM03	Culture	This Study	2019-02-28	59°50'11''N	18°38'31''E	NA	DOM-G2-1	8.3	996	12	7.407	22.42	-1.196	2
ERS5123168	SAMEA7364710	DOM04	Culture	This Study	2019-02-28	59°50'11''N	18°38'31''E	NA	DOM-G2-1	13.3	1055	12	7.219	22.22	-1.008	2
ERS5123169	SAMEA7364711	DOM05	Culture	This Study	2019-02-28	59°50'11''N	18°38'31''E	NA	DOM-G2-1	32.3	11251	5	4.814	21.88	1.397	1
ERS5123201	SAMEA7364743	ERK38	Culture	This Study	2019-04-29	59°50'11''N	18°38'31''E	NA	Erken Water Filtered 0.1 µm	7.2	6010	6	9.67	0.595	1.07	5
ERS5123206	SAMEA7364748	ERK39	Culture	This Study	2019-04-29	59°50'11''N	18°38'31''E	NA	Erken Water Filtered 0.1 µm	64.2	3619	6	9.505	0.699	1.235	7
ERS5123207	SAMEA7364749	ERK40	Culture	This Study	2019-04-29	59°50'11''N	18°38'31''E	NA	Erken Water Filtered 0.1 µm	3	998	12	10.51	1.084	0.23	2
ERS5123208	SAMEA7364750	ERK41	Culture	This Study	2019-04-29	59°50'11''N	18°38'31''E	NA	Erken Water Filtered 0.1 µm	62	1268	6	9.846	0.9108	0.894	5
ERS5123209	SAMEA7364751	ERK42	Culture	This Study	2019-04-29	59°50'11''N	18°38'31''E	NA	Erken Water Filtered 0.1 µm	0.6	1196	8	9.522	0.7611	1.218	1
ERS5123210	SAMEA7364752	ERK43	Culture	This Study	2019-04-29	59°50'11''N	18°38'31''E	NA	Erken Water Filtered 0.1 µm	4.3	2013	12	9.741	0.683	0.999	2
ERS5123211	SAMEA7364753	ERK44	Culture	This Study	2019-04-29	59°50'11''N	18°38'31''E	NA	Erken Water Filtered 0.1 µm	8.2	2587	7	10.07	0.5827	0.67	5
ERS5123212	SAMEA7364754	ERK45	Culture	This Study	2019-04-29	59°50'11''N	18°38'31''E	NA	Erken Water Filtered 0.1 µm	9.5	2734	7	10.01	0.613	0.73	5
ERS5123213	SAMEA7364755	ERK46	Culture	This Study	2019-04-29	59°50'11''N	18°38'31''E	NA	Erken Water Filtered 0.1 µm	2.3	2004	7	9.472	0.46	1.268	1
ERS5123214	SAMEA7364756	ERK47	Culture	This Study	2019-04-29	59°50'11''N	18°38'31''E	NA	Erken Water Filtered 0.1 µm	9.9	4027	7	9.61	0.489	1.13	4
ERS5123215	SAMEA7364757	ERK48	Culture	This Study	2019-04-29	59°50'11''N	18°38'31''E	NA	Erken Water Filtered 0.1 µm	38.4	5557	6	9.534	0.5416	1.206	6
ERS5123216	SAMEA7364758	ERK49	Culture	This Study	2019-04-29	59°50'11''N	18°38'31''E	NA	Erken Water Filtered 0.1 µm	39	8645	7	9.329	0.489	1.411	6
ERS5123217	SAMEA7364759	ERK50	Culture	This Study	2019-04-29	59°50'11''N	18°38'31''E	NA	Erken Water Filtered 0.1 µm	25.3	6348	7	9.615	0.558	1.125	8
ERS5123218	SAMEA7364760	ERK51	Culture	This Study	2019-04-29	59°50'11''N	18°38'31''E	NA	Erken Water Filtered 0.1 µm	7	8262	5	8.758	0.489	1.982	6
ERS5123219	SAMEA7364761	ERK52	Culture	This Study	2019-04-29	59°50'11''N	18°38'31''E	NA	Erken Water Filtered 0.1 µm	2.6	1311	12	8.805	0.535	1.935	2
ERS5123220	SAMEA7364762	ERK53	Culture	This Study	2019-04-29	59°50'11''N	18°38'31''E	NA	Erken Water Filtered 0.1 µm	43.4	5331	4	9.936	0.5009	0.804	7
ERS5123221	SAMEA7364763	ERK54	Culture	This Study	2019-04-29	59°50'11''N	18°38'31''E	NA	Erken Water Filtered 0.1 µm	37.6	5348	4	9.81	0.567	0.93	4
ERS5123222	SAMEA7364764	ERK55	Culture	This Study	2019-04-29	59°50'11''N	18°38'31''E	NA	Erken Water Filtered 0.1 µm	34.3	3492	4	9.944	0.505	0.796	7
ERS5123223	SAMEA7364765	ERK56	Culture	This Study	2019-04-29	59°50'11''N	18°38'31''E	NA	Erken Water Filtered 0.1 µm	39.1	10624	7	9.574	0.513	1.166	5
ERS5123224	SAMEA7364766	ERK57	Culture	This Study	2019-04-29	59°50'11''N	18°38'31''E	NA	Erken Water Filtered 0.1 µm	9.3	3623	4	9.57	0.415	1.17	3
ERS5123225	SAMEA7364767	ERK58	Culture	This Study	2019-04-29	59°50'11''N	18°38'31''E	NA	Erken Water Filtered 0.1 µm	3.8	677	12	10.24	0.481	0.5	1
ERS5123159	SAMEA7364701	CO64	Culture	This Study	2019-02-28	59°50'11''N	18°38'31''E	NA	BG11	117.8		11	16.07	19.55	-1.44	2
ERS5123164	SAMEA7364706	CO83	Culture	This Study	2019-02-28	59°50'11''N	18°38'31''E	NA	BG11	153.9		11	8.072	19.1	6.558	2
ERS5123160	SAMEA7364702	CO86	Culture	This Study	2019-02-28	59°50'11''N	18°38'31''E	NA	BG11	190		11	6.892	15.96	7.738	4
ERS5123161	SAMEA7364703	CO87	Culture	This Study	2019-02-28	59°50'11''N	18°38'31''E	NA	BG11	185.9		11	9.343	16.58	5.287	10
ERS5123162	SAMEA7364704	CO88	Culture	This Study	2019-02-28	59°50'11''N	18°38'31''E	NA	BG11	183.1		11	9.024	17.9	5.606	17
ERS5123163	SAMEA7364705	CO89	Culture	This Study	2019-02-28	59°50'11''N	18°38'31''E	NA	BG11	197.7		11	7.107	17.97	7.523	8
ERS5123165	SAMEA7364707	CO90	Culture	This Study	2019-02-28	59°50'11''N	18°38'31''E	NA	BG11	201.9		11	8.362	16.93	6.268	4
ERS5123202	SAMEA7364744	ms94	Erken Lake Metagenome	This Study	2019-02-28	59°50'11''N	18°38'31''E	epilimnion	none	9
ERS5123203	SAMEA7364745	ms95	Erken Lake Metagenome	This Study	2019-04-20	59°50'11''N	18°38'31''E	epilimnion	none	4.9
ERS5123204	SAMEA7364746	ms96	Erken Lake Metagenome	This Study	2019-04-20	59°50'11''N	18°38'31''E	epilimnion	none	28.9
ERS4600390		Erken-D1	Erken Lake Metagenome	https://doi.org/10.1038/s41597-021-00910-1	2018-08-10	59°50'11''N	18°38'31''E	1 m
ERS4600391		Erken-D10	Erken Lake Metagenome	https://doi.org/10.1038/s41597-021-00910-1	2018-08-10	59°50'11''N	18°38'31''E	18 m
ERS4600392		Erken-D11	Erken Lake Metagenome	https://doi.org/10.1038/s41597-021-00910-1	2018-08-10	59°50'11''N	18°38'31''E	20 m
ERS4600393		Erken-D2	Erken Lake Metagenome	https://doi.org/10.1038/s41597-021-00910-1	2018-08-10	59°50'11''N	18°38'31''E	5 m
ERS4600394		Erken-D3	Erken Lake Metagenome	https://doi.org/10.1038/s41597-021-00910-1	2018-08-10	59°50'11''N	18°38'31''E	6 m
ERS4600395		Erken-D4	Erken Lake Metagenome	https://doi.org/10.1038/s41597-021-00910-1	2018-08-10	59°50'11''N	18°38'31''E	8 m
ERS4600396		Erken-D5	Erken Lake Metagenome	https://doi.org/10.1038/s41597-021-00910-1	2018-08-10	59°50'11''N	18°38'31''E	10 m
ERS4600397		Erken-D6	Erken Lake Metagenome	https://doi.org/10.1038/s41597-021-00910-1	2018-08-10	59°50'11''N	18°38'31''E	11 m
ERS4600398		Erken-D7	Erken Lake Metagenome	https://doi.org/10.1038/s41597-021-00910-1	2018-08-10	59°50'11''N	18°38'31''E	12 m
ERS4600399		Erken-D8	Erken Lake Metagenome	https://doi.org/10.1038/s41597-021-00910-1	2018-08-10	59°50'11''N	18°38'31''E	14 m
ERS4600400		Erken-D9	Erken Lake Metagenome	https://doi.org/10.1038/s41597-021-00910-1	2018-08-10	59°50'11''N	18°38'31''E	16 m
ERR4011031		Lake Erken network metagenomes	Erken Lake Metagenome	https://doi.org/10.1128/mSystems.00316-20	2011-08-23	59°50'11''N	18°38'31''E	epilimnion
ERR4011032		Lake Erken network metagenomes	Erken Lake Metagenome	https://doi.org/10.1128/mSystems.00316-20	2011-10-04	59°50'11''N	18°38'31''E	epilimnion
ERR4011033		Lake Erken network metagenomes	Erken Lake Metagenome	https://doi.org/10.1128/mSystems.00316-20	2012-06-12	59°50'11''N	18°38'31''E	epilimnion
ERR4011034		Lake Erken network metagenomes	Erken Lake Metagenome	https://doi.org/10.1128/mSystems.00316-20	2012-07-11	59°50'11''N	18°38'31''E	epilimnion
ERR4011035		Lake Erken network metagenomes	Erken Lake Metagenome	https://doi.org/10.1128/mSystems.00316-20	2012-08-09	59°50'11''N	18°38'31''E	epilimnion
ERR4011036		Lake Erken network metagenomes	Erken Lake Metagenome	https://doi.org/10.1128/mSystems.00316-20	2014-08-26	59°50'11''N	18°38'31''E	epilimnion
ERR4011037		Lake Erken network metagenomes	Erken Lake Metagenome	https://doi.org/10.1128/mSystems.00316-20	2012-08-14	59°50'11''N	18°38'31''E	epilimnion
ERR4011038		Lake Erken network metagenomes	Erken Lake Metagenome	https://doi.org/10.1128/mSystems.00316-20	2014-07-29	59°50'11''N	18°38'31''E	epilimnion
