## Supplementary material for "Taxonomic and functional diversity of aquatic heterotrophs is sustained by dissolved organic matter chemodiversity": Table S2

Bin_Id	Completeness	Contamination	Strain_heterogeneity	GC	Genome_size	Coding_density	Predicted_genes	Proportion_of_annotated_genes	classification	no_ko_ids	no_annotated_genes	no_of_genes_annotated_with_KO_ids	mOTUs
Allorhizobium_CO88_bin-22	95.28	0.81	66.67	0.605078124	4563024	0.889046825	4697	95.69938258	d__Bacteria;p__Proteobacteria;c__Alphaproteobacteria;o__Rhizobiales;f__Rhizobiaceae;g__Allorhizobium;s__	4154	4496	3038	mOTU_128
Alsobacter_ERK48_bin-15	94.93	0.74	0	0.549989787	2922887	0.907391562	2857	93.06965348	d__Bacteria;p__Proteobacteria;c__Alphaproteobacteria;o__Rhizobiales;f__Beijerinckiaceae;g__Alsobacter;s__	2713	2660	1970	mOTU_148
Bosea_CO89_bin-30	98.75	0.31	100	0.68254755	4805841	0.89643103	4766	92.80318926	d__Bacteria;p__Proteobacteria;c__Alphaproteobacteria;o__Rhizobiales;f__Beijerinckiaceae;g__Bosea;s__Bosea sp001713455	4016	4424	3005	mOTU_098
Brevundimonas_CO87_bin-10	99.68	0.65	0	0.684877888	3219590	0.912051224	3263	90.07048728	d__Bacteria;p__Proteobacteria;c__Alphaproteobacteria;o__Caulobacterales;f__Caulobacteraceae;g__Brevundimonas;s__	2540	2940	1861	mOTU_091
Brevundimonas_CO88_bin-19	96.81	0.49	0	0.67494669	3232962	0.908342876	3101	92.71202838	d__Bacteria;p__Proteobacteria;c__Alphaproteobacteria;o__Caulobacterales;f__Caulobacteraceae;g__Brevundimonas;s__	2572	2876	1885	mOTU_195
Brevundimonas_CO89_bin-11	98.86	0	0	0.675883156	2505220	0.91200653	2493	92.33854793	d__Bacteria;p__Proteobacteria;c__Alphaproteobacteria;o__Caulobacterales;f__Caulobacteraceae;g__Brevundimonas;s__	2112	2303	1539	mOTU_118
Brevundimonas_CO90_bin-09	99.84	0	0	0.673743676	2752434	0.911455098	2762	92.36060825	d__Bacteria;p__Proteobacteria;c__Alphaproteobacteria;o__Caulobacterales;f__Caulobacteraceae;g__Brevundimonas;s__	2303	2552	1689	mOTU_118
Brevundimonas_DOM02_bin-00	99.51	0.49	0	0.673418992	2784473	0.910625099	2754	92.55628177	d__Bacteria;p__Proteobacteria;c__Alphaproteobacteria;o__Caulobacterales;f__Caulobacteraceae;g__Brevundimonas;s__	2289	2550	1691	mOTU_118
Burkholderiaceae_ERK38_bin-12	99.08	0.61	0	0.516209056	4649839	0.906447729	4196	93.77979028	d__Bacteria;p__Proteobacteria;c__Gammaproteobacteria;o__Burkholderiales;f__Burkholderiaceae;g__SCGC-AAA027-K21;s__	3513	3936	2582	mOTU_044
Burkholderiaceae_ERK40_bin-07	99.05	0.42	0	0.52986256	3117365	0.937093667	2983	94.40160912	d__Bacteria;p__Proteobacteria;c__Gammaproteobacteria;o__Burkholderiales;f__Burkholderiaceae;g__SCGC-AAA027-K21;s__	2666	2817	1959	mOTU_079
Burkholderiaceae_ERK43_bin-2	98.58	0.3	0	0.531160975	3040935	0.939026648	2938	95.03063308	d__Bacteria;p__Proteobacteria;c__Gammaproteobacteria;o__Burkholderiales;f__Burkholderiaceae;g__SCGC-AAA027-K21;s__	2661	2793	1953	mOTU_079
Burkholderiaceae_ERK47_bin-11	64.05	0.12	0	0.532472441	1796585	0.935231008	1756	94.30523918	d__Bacteria;p__Proteobacteria;c__Gammaproteobacteria;o__Burkholderiales;f__Burkholderiaceae;g__SCGC-AAA027-K21;s__	1534	1657	1160	mOTU_079
Burkholderiaceae_ERK50_bin-39	79.27	2.51	18.18	0.48280803	2356798	0.895675404	2717	86.67648141	d__Bacteria;p__Proteobacteria;c__Gammaproteobacteria;o__Burkholderiales;f__Burkholderiaceae;g__;s__	2517	2356	1822	mOTU_129
Burkholderiaceae_ERK55_bin-04	50	0	0	0.52807308	1622444	0.943641814	1508	95.0928382	d__Bacteria;p__Proteobacteria;c__Gammaproteobacteria;o__Burkholderiales;f__Burkholderiaceae;g__SCGC-AAA027-K21;s__	1396	1435	991	mOTU_079
Burkholderiaceae_ERK55_bin-10	52.61	0.12	0	0.533039769	1448860	0.932277791	1450	93.44827586	d__Bacteria;p__Proteobacteria;c__Gammaproteobacteria;o__Burkholderiales;f__Burkholderiaceae;g__SCGC-AAA027-K21;s__	1274	1356	966	mOTU_079
Burkholderiaceae_ERK56_bin-10	97.18	0.29	0	0.522116159	4070960	0.916780072	3752	93.17697228	d__Bacteria;p__Proteobacteria;c__Gammaproteobacteria;o__Burkholderiales;f__Burkholderiaceae;g__SCGC-AAA027-K21;s__	3183	3497	2334	mOTU_241
Caulobacter_DOM02_bin-06	96.72	1.8	57.14	0.664678828	3856953	0.889032612	3845	92.76983095	d__Bacteria;p__Proteobacteria;c__Alphaproteobacteria;o__Caulobacterales;f__Caulobacteraceae;g__Caulobacter;s__	3121	3568	2313	mOTU_125
Devosia_CO87_bin-06	78.28	0	0	0.627641908	3296907	0.90462849	3606	91.68053245	d__Bacteria;p__Proteobacteria;c__Alphaproteobacteria;o__Rhizobiales;f__Devosiaceae;g__Devosia;s__	3249	3307	2373	mOTU_248
Devosia_CO88_bin-49	98.53	0.61	0	0.625383191	3697565	0.891625164	3554	92.71243669	d__Bacteria;p__Proteobacteria;c__Alphaproteobacteria;o__Rhizobiales;f__Devosiaceae;g__Devosia;s__	3158	3296	2314	mOTU_087
Flavobacterium_CO86_bin-09	99.29	0.18	0	0.322386674	3426342	0.904211547	3196	92.45932416	d__Bacteria;p__Bacteroidota;c__Bacteroidia;o__Flavobacteriales;f__Flavobacteriaceae;g__Flavobacterium;s__Flavobacterium sp003525665	2186	2956	1612	mOTU_145
Flavobacterium_CO87_bin-07	82.33	0.18	0	0.32406774	2702759	0.901966842	2477	94.26725878	d__Bacteria;p__Bacteroidota;c__Bacteroidia;o__Flavobacteriales;f__Flavobacteriaceae;g__Flavobacterium;s__	1758	2336	1313	mOTU_174
Flavobacterium_CO88_bin-01	98.23	0.59	25	0.323867583	3118154	0.906531557	2884	93.93203883	d__Bacteria;p__Bacteroidota;c__Bacteroidia;o__Flavobacteriales;f__Flavobacteriaceae;g__Flavobacterium;s__	2094	2710	1544	mOTU_174
Flavobacterium_CO89_bin-00	99.65	0	0	0.324151119	3171675	0.905856685	2905	94.49225473	d__Bacteria;p__Bacteroidota;c__Bacteroidia;o__Flavobacteriales;f__Flavobacteriaceae;g__Flavobacterium;s__	2090	2746	1545	mOTU_174
Flavobacterium_CO90_bin-08	99.65	0	0	0.324707195	3151159	0.906236404	2895	94.30051813	d__Bacteria;p__Bacteroidota;c__Bacteroidia;o__Flavobacteriales;f__Flavobacteriaceae;g__Flavobacterium;s__	2080	2731	1539	mOTU_174
Flavobacterium_DOM03_bin-0	97.53	0.27	0	0.342820908	3580578	0.874673866	3107	95.97682652	d__Bacteria;p__Bacteroidota;c__Bacteroidia;o__Flavobacteriales;f__Flavobacteriaceae;g__Flavobacterium;s__Flavobacterium omnivorum	2371	2983	1749	mOTU_017
Flavobacterium_DOM04_bin-10	97.53	0.27	0	0.342747838	3586310	0.874395688	3117	95.8614052	d__Bacteria;p__Bacteroidota;c__Bacteroidia;o__Flavobacteriales;f__Flavobacteriaceae;g__Flavobacterium;s__Flavobacterium omnivorum	2372	2989	1750	mOTU_017
Flavobacterium_ERK38_bin-0203	92.58	0	0	0.329125911	2191286	0.92039606	1920	94.11458333	d__Bacteria;p__Bacteroidota;c__Bacteroidia;o__Flavobacteriales;f__Flavobacteriaceae;g__Flavobacterium;s__	1572	1807	1163	mOTU_021
Flavobacterium_ERK41_bin-6	69.61	0	0	0.329145488	2063750	0.884167656	1832	93.1768559	d__Bacteria;p__Bacteroidota;c__Bacteroidia;o__Flavobacteriales;f__Flavobacteriaceae;g__Flavobacterium;s__	1370	1708	1025	mOTU_232
Flavobacterium_ERK43_bin-6	98.59	0.65	0	0.35895782	3054175	0.885721676	2623	94.73884865	d__Bacteria;p__Bacteroidota;c__Bacteroidia;o__Flavobacteriales;f__Flavobacteriaceae;g__Flavobacterium;s__	2111	2486	1548	mOTU_090
Flavobacterium_ERK45_bin-11	81.98	0	0	0.341426143	2635261	0.900931634	2264	94.9204947	d__Bacteria;p__Bacteroidota;c__Bacteroidia;o__Flavobacteriales;f__Flavobacteriaceae;g__Flavobacterium;s__	1804	2150	1320	mOTU_000
Flavobacterium_ERK48_bin-21	87.63	0.12	0	0.329931449	3026656	0.896159986	2695	89.42486085	d__Bacteria;p__Bacteroidota;c__Bacteroidia;o__Flavobacteriales;f__Flavobacteriaceae;g__Flavobacterium;s__	1843	2411	1369	mOTU_050
Flavobacterium_ERK50_bin-21	97.53	0	0	0.331304312	3273006	0.894331999	2908	90.9215956	d__Bacteria;p__Bacteroidota;c__Bacteroidia;o__Flavobacteriales;f__Flavobacteriaceae;g__Flavobacterium;s__	2052	2645	1514	mOTU_050
Flavobacterium_ERK51_bin-05	98.85	0.26	0	0.332096146	3286217	0.898089505	3010	89.10299003	d__Bacteria;p__Bacteroidota;c__Bacteroidia;o__Flavobacteriales;f__Flavobacteriaceae;g__Flavobacterium;s__	2075	2683	1535	mOTU_050
Flavobacterium_ERK51_bin-07	63.25	0	0	0.320392975	1519690	0.923269877	1402	92.510699	d__Bacteria;p__Bacteroidota;c__Bacteroidia;o__Flavobacteriales;f__Flavobacteriaceae;g__Flavobacterium;s__	1098	1298	814	mOTU_028
Flavobacterium_ERK53_bin-05	57.58	0.12	0	0.330788305	1864812	0.892761308	1692	88.53427896	d__Bacteria;p__Bacteroidota;c__Bacteroidia;o__Flavobacteriales;f__Flavobacteriaceae;g__Flavobacterium;s__	1192	1499	885	mOTU_050
Flavobacterium_ERK53_bin-08	98.59	0	0	0.340030361	3290415	0.898353855	2878	93.74565671	d__Bacteria;p__Bacteroidota;c__Bacteroidia;o__Flavobacteriales;f__Flavobacteriaceae;g__Flavobacterium;s__	2210	2699	1626	mOTU_000
Flavobacterium_ERK54_bin-2	53.36	0	0	0.331019217	1299704	0.927957443	1111	96.03960396	d__Bacteria;p__Bacteroidota;c__Bacteroidia;o__Flavobacteriales;f__Flavobacteriaceae;g__Flavobacterium;s__	966	1068	718	mOTU_028
Flavobacterium_ERK55_bin-08	61.48	0	0	0.330435843	1508202	0.924823731	1286	94.63452566	d__Bacteria;p__Bacteroidota;c__Bacteroidia;o__Flavobacteriales;f__Flavobacteriaceae;g__Flavobacterium;s__	1055	1218	788	mOTU_028
Flavobacterium_ERK56_bin-00	50.53	0	0	0.344467544	1033691	0.926125893	935	97.21925134	d__Bacteria;p__Bacteroidota;c__Bacteroidia;o__Flavobacteriales;f__Flavobacteriaceae;g__Flavobacterium;s__	798	910	590	mOTU_153
Flavobacterium_ERK56_bin-03	98.59	0	0	0.340206892	3314683	0.89734946	2863	94.44638491	d__Bacteria;p__Bacteroidota;c__Bacteroidia;o__Flavobacteriales;f__Flavobacteriaceae;g__Flavobacterium;s__	2204	2705	1623	mOTU_000
Flavobacterium_ERK57_bin-3	74.2	0	0	0.328973113	1564982	0.92640746	1388	96.10951009	d__Bacteria;p__Bacteroidota;c__Bacteroidia;o__Flavobacteriales;f__Flavobacteriaceae;g__Flavobacterium;s__	1165	1335	874	mOTU_028
Flexibacter_CO88_bin-50	97.12	0.3	0	0.391152977	4298960	0.873820878	3494	87.20663995	d__Bacteria;p__Bacteroidota;c__Bacteroidia;o__Cytophagales;f__Catalimonadaceae;g__Flexibacter;s__	2335	3048	1694	mOTU_074
Hydrogenophaga_DOM02_bin-11	99.61	0.93	0	0.655514669	4607874	0.927267108	4331	95.17432464	d__Bacteria;p__Proteobacteria;c__Gammaproteobacteria;o__Burkholderiales;f__Burkholderiaceae;g__Hydrogenophaga;s__	3850	4123	2800	mOTU_227
Hydrogenophaga_DOM05_bin-0	99.61	0.93	0	0.655444813	4623033	0.927259226	4347	95.14607775	d__Bacteria;p__Proteobacteria;c__Gammaproteobacteria;o__Burkholderiales;f__Burkholderiaceae;g__Hydrogenophaga;s__	3862	4137	2811	mOTU_227
Hyphomonadaceae_ERK39_bin-16	85.39	1.95	28.57	0.645421113	3430255	0.892121723	3424	84.31658879	d__Bacteria;p__Proteobacteria;c__Alphaproteobacteria;o__Caulobacterales;f__Hyphomonadaceae;g__UBA7672;s__	2462	2888	1819	mOTU_203
Hyphomonas_CO86_bin-08	100	0.65	0	0.644905273	3458311	0.910856195	3392	92.68867925	d__Bacteria;p__Proteobacteria;c__Alphaproteobacteria;o__Caulobacterales;f__Hyphomonadaceae;g__Hyphomonas;s__	2685	3145	1994	mOTU_029
Limnohabitans_ERK39_bin-10	65.19	0.03	0	0.507014893	1570088	0.940880384	1552	95.6185567	d__Bacteria;p__Proteobacteria;c__Gammaproteobacteria;o__Burkholderiales;f__Burkholderiaceae;g__Limnohabitans;s__	1556	1485	1142	mOTU_109
Limnohabitans_ERK50_bin-43	96.54	0.26	0	0.590148446	4109849	0.916672364	3951	95.06454062	d__Bacteria;p__Proteobacteria;c__Gammaproteobacteria;o__Burkholderiales;f__Burkholderiaceae;g__Limnohabitans;s__Limnohabitans sp003063645	3419	3757	2542	mOTU_208
Limnohabitans_ERK51_bin-02	98.41	0.26	0	0.588633583	4169159	0.917189534	3983	95.22972634	d__Bacteria;p__Proteobacteria;c__Gammaproteobacteria;o__Burkholderiales;f__Burkholderiaceae;g__Limnohabitans;s__Limnohabitans sp003063645	3459	3794	2573	mOTU_208
Limnohabitans_ERK54_bin-0	100	0.03	0	0.590028539	3363439	0.931612258	3154	96.92454027	d__Bacteria;p__Proteobacteria;c__Gammaproteobacteria;o__Burkholderiales;f__Burkholderiaceae;g__Limnohabitans;s__	2906	3058	2176	mOTU_080
Microcystis_CO64_bin-3	98.14	0.29	0	0.426269528	4612462	0.817259633	4409	92.94624631	d__Bacteria;p__Cyanobacteria;c__Cyanobacteriia;o__Cyanobacteriales;f__Microcystaceae;g__Microcystis;s__Microcystis aeruginosa_A	3168	4099	2189	mOTU_072
Microcystis_CO83_bin-00	93.53	0.51	33.33	0.42594825	4480333	0.816744202	4285	92.92882147	d__Bacteria;p__Cyanobacteria;c__Cyanobacteriia;o__Cyanobacteriales;f__Microcystaceae;g__Microcystis;s__Microcystis aeruginosa_A	3059	3983	2117	mOTU_072
Microcystis_CO86_bin-06	97.92	0.51	33.33	0.42613943	4630407	0.816991033	4443	92.93270313	d__Bacteria;p__Cyanobacteria;c__Cyanobacteriia;o__Cyanobacteriales;f__Microcystaceae;g__Microcystis;s__Microcystis aeruginosa_A	3175	4130	2195	mOTU_072
Microcystis_CO87_bin-05	93.97	0.29	0	0.425852135	4476110	0.817460027	4291	92.89209974	d__Bacteria;p__Cyanobacteria;c__Cyanobacteriia;o__Cyanobacteriales;f__Microcystaceae;g__Microcystis;s__Microcystis aeruginosa_A	3078	3987	2128	mOTU_072
Microcystis_CO88_bin-08	97.26	0.51	33.33	0.425979606	4643450	0.817210479	4466	92.72279445	d__Bacteria;p__Cyanobacteria;c__Cyanobacteriia;o__Cyanobacteriales;f__Microcystaceae;g__Microcystis;s__Microcystis aeruginosa_A	3186	4142	2203	mOTU_072
Microcystis_CO89_bin-20	95.14	0.44	50	0.426628277	4312581	0.815096343	4163	93.29810233	d__Bacteria;p__Cyanobacteria;c__Cyanobacteriia;o__Cyanobacteriales;f__Microcystaceae;g__Microcystis;s__Microcystis aeruginosa_A	3011	3885	2098	mOTU_072
Microcystis_CO90_bin-01	93.97	0.29	0	0.426034054	4482867	0.817569203	4283	93.06560822	d__Bacteria;p__Cyanobacteria;c__Cyanobacteriia;o__Cyanobacteriales;f__Microcystaceae;g__Microcystis;s__Microcystis aeruginosa_A	3062	3987	2123	mOTU_072
Opitutales_ERK44_bin-11	62.93	0.71	50	0.657668521	1506014	0.925316763	1685	82.90801187	d__Bacteria;p__Verrucomicrobiota;c__Verrucomicrobiae;o__Opitutales;f__UBA953;g__UBA953;s__	1371	1398	951	mOTU_006
Pedobacter_CO87_bin-24	97.61	0	0	0.355472541	4572446	0.882500307	3904	92.21311475	d__Bacteria;p__Bacteroidota;c__Bacteroidia;o__Sphingobacteriales;f__Sphingobacteriaceae;g__Pedobacter;s__	2659	3601	1992	mOTU_247
Phenylobacterium_ERK51_bin-17	89.39	2.53	0	0.644711147	3595269	0.907011687	3976	89.13480885	d__Bacteria;p__Proteobacteria;c__Alphaproteobacteria;o__Caulobacterales;f__Caulobacteraceae;g__Phenylobacterium;s__	2994	3545	2235	mOTU_175
Phenylobacterium_ERK55_bin-11	92.32	1.62	0	0.64437036	3734759	0.903614664	3663	90.28119028	d__Bacteria;p__Proteobacteria;c__Alphaproteobacteria;o__Caulobacterales;f__Caulobacteraceae;g__Phenylobacterium;s__	2752	3308	2064	mOTU_175
Planktophila_ERK50_bin-1230	87.20551378	0	100	0.481785031	1276258	0.950828124	1372	92.20116618	d__Bacteria;p__Actinobacteriota;c__Actinobacteria;o__Nanopelagicales;f__Nanopelagicaceae;g__Planktophila;s__Planktophila dulcis	1402	1265	1013	mOTU_133
Polaromonas_CO83_bin-08	78.33	1.04	0	0.630113228	3242668	0.896039002	3629	94.4061725	d__Bacteria;p__Proteobacteria;c__Gammaproteobacteria;o__Burkholderiales;f__Burkholderiaceae;g__Polaromonas;s__	3388	3427	2437	mOTU_068
Polaromonas_CO88_bin-33	99.07	0.5	0	0.630757921	4125708	0.895648941	3783	96.08776104	d__Bacteria;p__Proteobacteria;c__Gammaproteobacteria;o__Burkholderiales;f__Burkholderiaceae;g__Polaromonas;s__	3481	3636	2515	mOTU_254
Polaromonas_ERK45_bin-09	85.51	1.2	0	0.588677929	2852305	0.925198042	2727	96.1862853	d__Bacteria;p__Proteobacteria;c__Gammaproteobacteria;o__Burkholderiales;f__Burkholderiaceae;g__Polaromonas;s__	2572	2624	1880	mOTU_060
Polaromonas_ERK50_bin-19	98.13	1.85	37.5	0.594701903	3134182	0.92426764	3088	95.85492228	d__Bacteria;p__Proteobacteria;c__Gammaproteobacteria;o__Burkholderiales;f__Burkholderiaceae;g__Polaromonas;s__	2931	2961	2143	mOTU_060
Polaromonas_ERK53_bin-10	99.38	1.2	0	0.591607878	3284914	0.924707009	3149	96.03048587	d__Bacteria;p__Proteobacteria;c__Gammaproteobacteria;o__Burkholderiales;f__Burkholderiaceae;g__Polaromonas;s__	2973	3025	2179	mOTU_060
Polaromonas_ERK55_bin-12	99.38	0.26	0	0.592136401	3118089	0.9187528	3043	95.76076241	d__Bacteria;p__Proteobacteria;c__Gammaproteobacteria;o__Burkholderiales;f__Burkholderiaceae;g__Polaromonas;s__	2879	2915	2105	mOTU_093
Polynucleobacter_ERK39_bin-13	50	0	0	0.463522331	1308554	0.938239461	1307	91.04820199	d__Bacteria;p__Proteobacteria;c__Gammaproteobacteria;o__Burkholderiales;f__Burkholderiaceae;g__Polynucleobacter;s__Polynucleobacter sp002292975	1264	1191	913	mOTU_158
Polynucleobacter_ERK41_bin-1	96.69	0.52	0	0.437828461	2395831	0.934465745	2379	94.49348466	d__Bacteria;p__Proteobacteria;c__Gammaproteobacteria;o__Burkholderiales;f__Burkholderiaceae;g__Polynucleobacter;s__Polynucleobacter sp000428385	2277	2249	1627	mOTU_036
Polynucleobacter_ERK42_bin-3	96.69	0.94	0	0.436596364	2479913	0.934232773	2447	94.23784226	d__Bacteria;p__Proteobacteria;c__Gammaproteobacteria;o__Burkholderiales;f__Burkholderiaceae;g__Polynucleobacter;s__Polynucleobacter sp000428385	2310	2307	1653	mOTU_036
Polynucleobacter_ERK44_bin-02	50.83	0.62	0	0.439856358	832349	0.936145775	837	95.69892473	d__Bacteria;p__Proteobacteria;c__Gammaproteobacteria;o__Burkholderiales;f__Burkholderiaceae;g__Polynucleobacter;s__	849	802	619	mOTU_036
Polynucleobacter_ERK45_bin-10	96.69	0.42	0	0.437595691	2418591	0.935082451	2372	95.27824621	d__Bacteria;p__Proteobacteria;c__Gammaproteobacteria;o__Burkholderiales;f__Burkholderiaceae;g__Polynucleobacter;s__Polynucleobacter sp000428385	2287	2261	1634	mOTU_036
Polynucleobacter_ERK47_bin-02	94.15	0.5	0	0.493377017	2000458	0.937133396	1974	95.2887538	d__Bacteria;p__Proteobacteria;c__Gammaproteobacteria;o__Burkholderiales;f__Burkholderiaceae;g__Polynucleobacter;s__	2038	1882	1458	mOTU_192
Polynucleobacter_ERK49_bin-07	97.39	0.12	0	0.461935838	1954161	0.926745545	1942	94.12976313	d__Bacteria;p__Proteobacteria;c__Gammaproteobacteria;o__Burkholderiales;f__Burkholderiaceae;g__Polynucleobacter;s__Polynucleobacter aenigmaticus	1922	1829	1400	mOTU_178
Polynucleobacter_ERK53_bin-11	70.69	1.72	0	0.437474419	1839751	0.93475965	2193	92.88645691	d__Bacteria;p__Proteobacteria;c__Gammaproteobacteria;o__Burkholderiales;f__Burkholderiaceae;g__Polynucleobacter;s__	2092	2038	1503	mOTU_036
Polynucleobacter_ERK54_bin-7	96.69	0.42	0	0.437570046	2415387	0.935071274	2373	95.28023599	d__Bacteria;p__Proteobacteria;c__Gammaproteobacteria;o__Burkholderiales;f__Burkholderiaceae;g__Polynucleobacter;s__Polynucleobacter sp000428385	2287	2262	1634	mOTU_036
Polynucleobacter_ERK55_bin-07	96.66	0.21	0	0.447535343	1968935	0.934297476	2015	94.44168734	d__Bacteria;p__Proteobacteria;c__Gammaproteobacteria;o__Burkholderiales;f__Burkholderiaceae;g__Polynucleobacter;s__	2031	1904	1463	mOTU_199
Polynucleobacter_ERK58_bin-4	96.69	0.32	0	0.436051122	2469066	0.934179159	2433	94.16358405	d__Bacteria;p__Proteobacteria;c__Gammaproteobacteria;o__Burkholderiales;f__Burkholderiaceae;g__Polynucleobacter;s__Polynucleobacter sp000428385	2308	2292	1646	mOTU_036
Pseudorhodobacter_A_DOM03_bin-4	99.33	0.35	0	0.602522118	4261895	0.893859187	4134	93.5413643	d__Bacteria;p__Proteobacteria;c__Alphaproteobacteria;o__Rhodobacterales;f__Rhodobacteraceae;g__Pseudorhodobacter_A;s__	3616	3868	2663	mOTU_150
Pseudorhodobacter_A_DOM04_bin-00	95.09	0.35	0	0.60246019	4132527	0.895090825	4007	93.58622411	d__Bacteria;p__Proteobacteria;c__Alphaproteobacteria;o__Rhodobacterales;f__Rhodobacteraceae;g__Pseudorhodobacter_A;s__	3490	3751	2577	mOTU_150
Rhodoferax_DOM01_bin-0	99.81	1.59	0	0.574968153	4760208	0.911634744	4427	92.65868534	d__Bacteria;p__Proteobacteria;c__Gammaproteobacteria;o__Burkholderiales;f__Burkholderiaceae;g__Rhodoferax;s__	3795	4103	2745	mOTU_059
Rhodoferax_ERK41_bin-0	99.38	0.53	0	0.611990841	4556194	0.925657907	4437	95.26707235	d__Bacteria;p__Proteobacteria;c__Gammaproteobacteria;o__Burkholderiales;f__Burkholderiaceae;g__Rhodoferax;s__	4118	4228	2975	mOTU_123
Rhodoferax_ERK44_bin-07	99.11	2.34	0	0.61648413	3798041	0.91653355	3512	94.70387244	d__Bacteria;p__Proteobacteria;c__Gammaproteobacteria;o__Burkholderiales;f__Burkholderiaceae;g__Rhodoferax;s__	3325	3327	2392	mOTU_027
Rhodoferax_ERK48_bin-20	89.86	0.99	0	0.529814831	2550157	0.941128331	2837	93.90200916	d__Bacteria;p__Proteobacteria;c__Gammaproteobacteria;o__Burkholderiales;f__Burkholderiaceae;g__Rhodoferax;s__	2864	2665	2073	mOTU_113
Roseomonas_A_CO88_bin-42	93.82	1.04	66.67	0.702553715	6053298	0.925893786	6215	88.70474658	d__Bacteria;p__Proteobacteria;c__Alphaproteobacteria;o__Acetobacterales;f__Acetobacteraceae;g__Roseomonas_A;s__	4653	5514	3451	mOTU_012
Roseomonas_A_CO89_bin-22	87.34	0.5	0	0.697894324	5372716	0.923425322	5998	87.34578193	d__Bacteria;p__Proteobacteria;c__Alphaproteobacteria;o__Acetobacterales;f__Acetobacteraceae;g__Roseomonas_A;s__	4421	5240	3309	mOTU_012
Rubrivivax_CO87_bin-03	97.47	1.32	0	0.677802495	5087752	0.933248515	4743	91.48218427	d__Bacteria;p__Proteobacteria;c__Gammaproteobacteria;o__Burkholderiales;f__Burkholderiaceae;g__Rubrivivax;s__	4036	4340	2894	mOTU_019
Sandarakinorhabdus_CO87_bin-22	99.13	0	0	0.666654181	3123561	0.921267105	3025	91.9338843	d__Bacteria;p__Proteobacteria;c__Alphaproteobacteria;o__Sphingomonadales;f__Sphingomonadaceae;g__Sandarakinorhabdus;s__	2477	2782	1873	mOTU_031
Sandarakinorhabdus_ERK46_bin-5	99.57	0.43	0	0.644274575	2896335	0.922504821	2809	94.33962264	d__Bacteria;p__Proteobacteria;c__Alphaproteobacteria;o__Sphingomonadales;f__Sphingomonadaceae;g__Sandarakinorhabdus;s__Sandarakinorhabdus limnophila	2344	2651	1782	mOTU_009
Sandarakinorhabdus_ERK50_bin-05	98.26	0.43	0	0.642892499	2907133	0.921669562	2811	93.88118107	d__Bacteria;p__Proteobacteria;c__Alphaproteobacteria;o__Sphingomonadales;f__Sphingomonadaceae;g__Sandarakinorhabdus;s__Sandarakinorhabdus limnophila	2317	2640	1767	mOTU_009
Sandarakinorhabdus_ERK52_bin-5	97.83	0.43	0	0.643559485	2798596	0.921842953	2715	94.21731123	d__Bacteria;p__Proteobacteria;c__Alphaproteobacteria;o__Sphingomonadales;f__Sphingomonadaceae;g__Sandarakinorhabdus;s__Sandarakinorhabdus limnophila	2276	2559	1730	mOTU_009
Saprospiraceae_ERK49_bin-12	93.59	0.99	0	0.362936687	4780652	0.877641794	4319	82.079185	d__Bacteria;p__Bacteroidota;c__Bacteroidia;o__Chitinophagales;f__Saprospiraceae;g__OLB9;s__	2805	3546	2046	mOTU_252
Sphingomonadaceae_CO87_bin-04	98.34	0.2	0	0.566769929	3157664	0.926686943	3136	91.61352041	d__Bacteria;p__Proteobacteria;c__Alphaproteobacteria;o__Sphingomonadales;f__Sphingomonadaceae;g__Ga0077559;s__	2368	2874	1796	mOTU_114
Sphingomonadaceae_CO88_bin-26	67.65	3.9	0	0.561193964	2096612	0.934759507	1964	94.55193483	d__Bacteria;p__Proteobacteria;c__Alphaproteobacteria;o__Sphingomonadales;f__Sphingomonadaceae;g__Ga0077559;s__	1671	1858	1235	mOTU_196
Sphingomonadaceae_CO89_bin-10	97.88	1.56	50	0.56736115	3144112	0.927109785	3138	93.24410453	d__Bacteria;p__Proteobacteria;c__Alphaproteobacteria;o__Sphingomonadales;f__Sphingomonadaceae;g__Ga0077559;s__	2534	2927	1933	mOTU_141
Sphingomonadaceae_ERK38_bin-14	67.63	0.57	0	0.553685266	2359409	0.922900184	2261	94.02919062	d__Bacteria;p__Proteobacteria;c__Alphaproteobacteria;o__Sphingomonadales;f__Sphingomonadaceae;g__Ga0077559;s__	1808	2127	1381	mOTU_023
Sphingomonadaceae_ERK44_bin-08	97.44	0.23	0	0.551686332	2553857	0.925351733	2481	94.19588875	d__Bacteria;p__Proteobacteria;c__Alphaproteobacteria;o__Sphingomonadales;f__Sphingomonadaceae;g__Ga0077559;s__	2132	2338	1610	mOTU_023
Sphingomonadaceae_ERK49_bin-02	97.33	0.57	0	0.550845053	2928397	0.924239097	2817	93.61022364	d__Bacteria;p__Proteobacteria;c__Alphaproteobacteria;o__Sphingomonadales;f__Sphingomonadaceae;g__Ga0077559;s__	2328	2638	1781	mOTU_023
Sphingomonadaceae_ERK52_bin-0	94.24	1.6	0	0.552079908	2487562	0.925491304	2660	92.40601504	d__Bacteria;p__Proteobacteria;c__Alphaproteobacteria;o__Sphingomonadales;f__Sphingomonadaceae;g__Ga0077559;s__	2276	2459	1712	mOTU_023
Spirosomaceae_ERK47_bin-13	93.58	0	0	0.411113811	2440351	0.948071814	2158	94.57831325	d__Bacteria;p__Bacteroidota;c__Bacteroidia;o__Cytophagales;f__Spirosomaceae;g__UBA6715;s__	1870	2042	1363	mOTU_259
Spirosomaceae_ERK49_bin-13	93.58	0	0	0.416253855	2555849	0.948504783	2266	93.55692851	d__Bacteria;p__Bacteroidota;c__Bacteroidia;o__Cytophagales;f__Spirosomaceae;g__UBA6715;s__	1921	2121	1404	mOTU_230
Tabrizicola_CO86_bin-05	99.94	0.36	0	0.640782308	4203053	0.908622851	4177	93.48814939	d__Bacteria;p__Proteobacteria;c__Alphaproteobacteria;o__Rhodobacterales;f__Rhodobacteraceae;g__Tabrizicola;s__	3577	3906	2618	mOTU_242
Tabrizicola_CO87_bin-13	99.7	0.21	0	0.631742164	4174309	0.907627586	4066	92.30201672	d__Bacteria;p__Proteobacteria;c__Alphaproteobacteria;o__Rhodobacterales;f__Rhodobacteraceae;g__Tabrizicola;s__	3513	3754	2544	mOTU_140
Tabrizicola_CO90_bin-06	99.44	0.15	0	0.643014564	4018332	0.921120007	3952	93.19331984	d__Bacteria;p__Proteobacteria;c__Alphaproteobacteria;o__Rhodobacterales;f__Rhodobacteraceae;g__Tabrizicola;s__	3484	3684	2530	mOTU_033
Yonghaparkia_CO89_bin-31	92	0.32	0	0.717358564	2480620	0.909107804	2610	88.77394636	d__Bacteria;p__Actinobacteriota;c__Actinobacteria;o__Actinomycetales;f__Microbacteriaceae;g__Yonghaparkia;s__	2166	2318	1572	mOTU_075
