## Supplementary material for "Taxonomic and functional diversity of aquatic heterotrophs is sustained by dissolved organic matter chemodiversity": Table S4

### Sheet: metabolite - spectral match
Spectral matches
	Removed in all
	DOM type	Erken type	BG11 type
	'Tributyl phosphate'	'Guanine'	'Spectral Match to Nonaethylene glycol from NIST14 [IIN-based on: CCMSLIB00003137287]'
	'Triethylene glycol monobutyl ether'	'Spectral Match to 9-Oxo-10E,12Z-octadecadienoic acid from NIST14'	'Spectral Match to Decaethylene glycol from NIST14 [IIN-based on: CCMSLIB00003135910]'
	'9(10)-Epoxy-12Z-octadecenoic acid'	'Massbank:AC000281 Walleminone|(1R,4S,5S,6R,9R)-5,6-dihydroxy-4,11,11-trimethyl-8-methylidenebicyclo[7.2.0]undecan-3-one'	'Spectral Match to Undecaethylene glycol from NIST14 [IIN-based on: CCMSLIB00003135327]'
	'Dinor-12-oxophytodienoic acid'	'Tetraethylene glycol'	'Pentaethylene glycol'
	'Dihydroartemisinin'	'9-Hydroperoxy-10E,12Z,15Z-octadecatrienoic acid'	'Spectral Match to Nonaethylene glycol from NIST14'
	'Dihydroartemisinin'	'(E)-4-[(1R,2S,3S,4R,8aS)-2,3,4-trihydroxy-2,5,5,8a-tetramethyl-3,4,4a,6,7,8-hexahydro-1H-naphthalen-1-yl]but-3-en-2-one'	'Triethylene glycol monobutyl ether'
	'3-[4-methyl-1-(2-methylpropanoyl)-3-oxocyclohexyl]butanoic acid'	'9,10-Dihydroxy-12Z-octadecenoic acid'	'Tetraethylene glycol monomethyl ether'
	'Spectral Match to 9-Oxo-10E,12Z-octadecadienoic acid from NIST14'	'9(10)-Epoxy-12Z-octadecenoic acid'	'10-Deacetylbaccatin III'
	'.alpha.-Pyrrolidinobutiophenone'	'11,12-Dihydroxy-5Z,8Z,14Z-eicosatrienoic acid'	'Spectral Match to Undecaethylene glycol from NIST14 [IIN-based: Match]'
	'Spectral Match to Hexaethylene glycol from NIST14 [IIN-based on: CCMSLIB00003134614]'	'Miglitol'	'Spectral Match to Decaethylene glycol from NIST14 [IIN-based: Match]'
	'Tetraethylene glycol'	'Spectral Match to 9-Oxo-10E,12Z-octadecadienoic acid from NIST14'
	'MassbankEU:ET090601 MEX_178.1226_10.2'	'9-Hydroperoxy-10E,12Z,15Z-octadecatrienoic acid'

### Sheet: metabolites - in silico
In silico generated
	Removed in all
	DOM type	Erken type	BG11 type
	'Lopac-E-3132'	'6''''-N-Acetylsisomicin'	'(2S)-6-amino-2-[[(2S)-2-[[(2S)-2,5-diamino-5-oxopentanoyl]amino]-4-methylpentanoyl]amino]hexanoic acid'
	'sebacoylcarnitine'	'2,4-Dimethylnicotinic acid'	'Netililn'
	'(2S,3S,4R)-3-(carboxymethyl)-4-[(6R)-7-hydroxy-6-methyl-7-oxoheptan-2-yl]pyrrolidine-2-carboxylic acid'	'mycalamide C'	'N-[2-(4-amino-N-hexadecyl-3,5-dimethylanilino)ethyl]methanesulfonamide'
	'2,9-Oxonanedione'	'2-[benzyl-(4-morpholin-4-yl-6-propyl-1,3,5-triazin-2-yl)amino]ethanol'	'[(3R,6R)-6-[(3S,5R,7R,8R,9S,10S,13R,14S)-3-[3-(4-aminobutylamino)propylamino]-7-hydroxy-10,13-dimethyl-2,3,4,5,6,7,8,9,11,12,14,15,16,17-tetradecahydro-1H-cyclopenta[a]phenanthren-17-yl]-3-(hydroxymethyl)-2-methylheptan-3-yl] hydrogen sulfate'
	'Oprea1_553526'	'Phophatidylethanolamine(15:0/18:3n3)'	'Pentaglycol'
	'mycalamide C'	'n-Ethyl-n-acetoxyethyl-m-toluidine'	'Pentaglycol'
	'Acetate C-12'	'benzyl N-[(2S)-1-[[(3S)-1-methoxy-5-methyl-2-oxohexan-3-yl]amino]-4-methyl-1-oxopentan-2-yl]carbamate'	'PED-diol (n=8)'
	'Lauroyliminodiacetic acid'	'3-Oxo-7,8-dihydro-.alpha.-ionone'	'Phophatidylethanolamine(15:0/18:2)'
	'2-Amino-N-(3-(dimethylamino)propyl)-4-methoxy-5-pyrimidinecarboxamide'	'Helenynolic acid'	'6''''-N-Acetylsisomicin'
	'Butyrylfilicinic acid'	'5-Nitroxystearic acid'	'Phophatidylethanolamine(20:5/20:5)'
	'3,8-diol'	'11-Nitro-1-Undecene'	'2-[[2-[[5-amino-2-[(2-amino-3-methylpentanoyl)amino]-5-oxopentanoyl]amino]-3-methylpentanoyl]amino]acetic acid'
	'candoxatrilat'	'N-[18F]Fluoroethylpiperidin-4ylmethyl acetate'	'Lysophosphatidylethanolamine(16:1/0:0)'
	'2-methyl-2-[(4-morpholin-4-yl-6-propyl-1,3,5-triazin-2-yl)amino]propane-1,3-diol'	'Bestloid'	'Epitope ID:159256'
	'ACMC-20ahrq'	'Tetraglycol'	'(3,4-dimethoxybenzyl)[3-(4-isopropoxyphenyl)-4-methylpentyl]amine'
	'17-Aza-pgf2alpha'	'7,8-Dihydrovomifoliol'	'1-dodecanoyl-2-(9Z-octadecenoyl)-glycero-3-phosphoethanolamine'
	'Phophatidylethanolamine(15:0/18:3n3)'	'9,11,15-Octadecatrienoic acid, 13-oxo-'	'Tylonolide, 14-de(hydroxymethyl)-5-O-(3,6-dideoxy-3-(dimethylamino)-beta-D-glucopyranosyl)-14-(1-hydroxyethyl)-, (14(R))-'
	'3-[(4-morpholin-4-yl-6-propyl-1,3,5-triazin-2-yl)amino]propane-1,2-diol'	'leukotoxin'	'3,8-diol'
	'n-cyclohexyl-2''''-o-methyladenosine'	'Lysophosphatidylcholine(14:1/0:0)'	'2-Tehmp'
	'hexahydrodispiro[cyclohexane-1,2''''-benzo[1,2-d:3,4-d'''']bis[1,3]dioxole-7'''',1''''''''-cyclohexane]-4'''',5''''-diol'	'Lamenallensaeure'	'3-[(4-morpholin-4-yl-6-propyl-1,3,5-triazin-2-yl)amino]propane-1,2-diol'
	'[(6R)-6-[(3S,5R,7R,8R,9S,10S,13R,14S)-3-[3-(4-aminobutylamino)propylamino]-7-hydroxy-10,13-dimethyl-2,3,4,5,6,7,8,9,11,12,14,15,16,17-tetradecahydro-1H-cyclopenta[a]phenanthren-17-yl]-2-methyl-3-oxoheptyl] hydrogen sulfate'	'suberoylcarnitine'	'Phophatidylethanolamine(36:8)'
	'ACMC-20dcal'	'N-Hexyl-D-gluconamide'	'Ambiguine'
	'tris[2-(2-methoxypropoxy)propyl] borate'	'6-amino-2-[2-[[2-[(2-amino-3-methylpentanoyl)amino]-4-carboxybutanoyl]amino]propanoylamino]hexanoic acid'	'N-[3-(dimethylamino)-2,2-dimethylpropyl]-2-[(3,4,8,8-tetramethyl-2-oxo-9,10-dihydropyrano[2,3-h]chromen-5-yl)oxy]acetamide'
	'2-Aminomethyl-15-crown-5'	'Phosphonic acid, (1-amino-3-cyclopentylpropyl)-'	'tris[2-(2-methoxypropoxy)propyl] borate'
	'Mono(2-oleoylamido-1-methylethyl)maleate'	'Octyl Sulfamate'	'N-Butyl-D-gluconamide'
	'C8 ceramide'	'Z-6-Aminohexanoic acid'	'Hydroxybutyrylcarnitine'
	'ethyl 2-(3-morpholin-4-ylpropylcarbamoyl)-2-phenylbutanoate'	'9-Oxo-10,12,15-odta'	'(2R,3R,4R,5R)-2,3,4,6-tetramethoxyhexane-1,5-diol'
	'Epitope ID:161055'	'3-(2,2-Dimethyl-3-((2-methyl-1-oxoallyl)oxy)-1-oxopropoxy)-2,2-dimethylpropyl methacrylate'	'N-[2-[2-(2,2-dimethyl-6-propoxy-3a,5,6,6a-tetrahydrofuro[2,3-d][1,3]dioxol-5-yl)-2-hydroxyethoxy]-4,5-dihydroxy-6-(hydroxymethyl)oxan-3-yl]acetamide'
	'(3S,3aS,9aS,9bS)-9-(hydroxymethyl)-3,6-dimethyl-3,3a,4,5,9a,9b-hexahydroazuleno[4,5-b]furan-2,7-dione'	'2-dioctoxyphosphoryl-N,N-dimethylacetamide'	'AmbotzPEG2155'
	'Myristoyl glutamic acid'	'3-hydroxy-7-(3-oxobutanoylamino)naphthalene-1-sulfonic acid'	'Sphingofungin B'
	'Octyltetraglycol'	'Decyltetraglycol'	'(13R)-13-[(3R,4R,5R)-3,4-dihydroxy-5-(hydroxymethyl)pyrrolidin-2-yl]-13-hydroxy-1-[(2R,3R,4S,5S,6R)-3,4,5-trihydroxy-6-(hydroxymethyl)oxan-2-yl]oxytridecan-4-one'
	'((3-Methoxypropyl)imino)di-2,1-ethanediyl bismethacrylate'		'beta-D-Tyv-(1->3)-beta-D-GalNAc6,OMe2'
	'3,6,9,12-Tetraoxatetradecan-1-ol'		'Oprea1_412755'
	'(Z)-5-(carboxymethylamino)-4-oxohexadec-5-enoic acid'		'Undecaethylene glycol'
	'benzyl N-[(2S)-1-[[(3S)-1-methoxy-5-methyl-2-oxohexan-3-yl]amino]-4-methyl-1-oxopentan-2-yl]carbamate'		'isaridin E'
	'15beta-Carboxyethylmercaptotestosterone'		'13-hydroxy-6-(1-hydroxyethyl)-3-(hydroxymethyl)-12,14-dimethyl-15-nonyl-9-propan-2-yl-1-oxa-4,7,10-triazacyclopentadecane-2,5,8,11-tetrone'
	'N-[2-[2-[2,2-dimethyl-6-(3-methylbutoxy)-3a,5,6,6a-tetrahydrofuro[2,3-d][1,3]dioxol-5-yl]-2-hydroxyethoxy]-4,5-dihydroxy-6-(hydroxymethyl)oxan-3-yl]acetamide'		'1-(9Z-hexadecenoyl)-2-eicosanoyl-glycero-3-phosphoserine'
	'(13R)-13-[(3R,4R,5R)-3,4-dihydroxy-5-(hydroxymethyl)pyrrolidin-2-yl]-13-hydroxy-1-[(2R,3R,4S,5S,6R)-3,4,5-trihydroxy-6-(hydroxymethyl)oxan-2-yl]oxytridecan-4-one'		'Polyoxyethylene (10)'
	'[4-(6-amino-2-methylpurin-9-yl)-2,2-dimethyl-3a,4,6,6a-tetrahydrofuro[3,4-d][1,3]dioxol-6-yl]methanol'		'o-(2-Diisopropylamino-1-methylethoxy)phenyl o-tolyl ether'
	'11-Nitro-1-Undecene'		'[1-[[1-[(1-cyclohexyl-3,4-dihydroxy-6-methylheptan-2-yl)amino]-4-methyl-1-oxopentan-2-yl]amino]-1-oxo-3-phenylpropan-2-yl] morpholine-4-carboxylate'
	'N-[18F]Fluoroethylpiperidin-4ylmethyl acetate'		'Prostaglandin M'
	'Hydroxyhexanoycarnitine'		'Nonaethyleneglycol, dimethyl ether'
	'9-Oxo-10,12-odda'		'6-amino-2-[[2-[[2-amino-3-(1H-indol-3-yl)propanoyl]amino]-3-carboxypropanoyl]amino]hexanoic acid'
	'12-Amino-4-dodecenoicacid'		'AmbotzPEG1015'
	'Dendronpholide J'		'4,7-dioxocaprylic acid'
	'Hexagol'		'2-[4,6-diamino-3-[[3-amino-5-[(tert-butylamino)methyl]-3,6-dihydro-2H-pyran-2-yl]oxy]-2-hydroxycyclohexyl]oxy-5-methyl-4-(methylamino)oxane-3,5-diol'
	'Diethyl (Boc-amino)malonate'		'Antibiotic JI 20B'
	'Hexagol'		'N-{8-[5-(dimethylamino)naphthalene-1-sulfonamido]octyl}adamantane-1-carboxamide'
	'(5-acetamido-3,4-diacetyloxy-6-nonoxyoxan-2-yl)methyl acetate'		'Mycalamide A'
	'13-Acetyl solstitialin A'		'Dodecanediperoxoic acid'
	'1-[4-(cyclohexylcarbamoylamino)-1-(3,3-dimethylbutanoyl)pyrrolidine-2-carbonyl]pyrrolidine-2-carboxamide'		'o-(2-Diisopropylamino-1-methylethoxy)phenyl o-tolyl ether'
	'6-amino-2-[[2-[[2-amino-3-(1H-indol-3-yl)propanoyl]amino]-3-carboxypropanoyl]amino]hexanoic acid'		'sebacoylcarnitine'
	'Ebrantil'		'Epitope ID:180866'
	'methyl 2-methyl-4,6-dioxocyclohexanecarboxylate'		'(17beta)-17-[(2R,3E)-4-(2-methylcyclopropyl)but-3-en-2-yl]estra-1,3,5(10)-trien-3-ol'
	'Bestloid'		'Dowanol TE'
	'Azacrown-tepa'		'Pro-4-norphalloin'
	'2-[[1-[5-amino-2-[(2-amino-4-methylpentanoyl)amino]-5-oxopentanoyl]pyrrolidine-2-carbonyl]amino]-3-methylpentanoic acid'		'(3S,6S,9S,12R,13R)-6-[(1S)-1-hydroxyethyl]-13-[(2S,3R)-3-hydroxyhexadecan-2-yl]-3-(hydroxymethyl)-12-methyl-9-propan-2-yl-1-oxa-4,7,10-triazacyclotridecane-2,5,8,11-tetrone'
	'Bionet2_001361'		'(3,4-dimethoxybenzyl)[3-(4-isopropoxyphenyl)-4-methylpentyl]amine'
	'1-Aminocyclododecanecarboxylic acid'		'splenopentin'
	'6-Dma-dguo'		'2'''',3''''-Diacetyladenosine'
	'Tricine'
	'N-[(3aS,5aR,7S,10aS)-1-(1-acetylpiperidine-4-carbonyl)-5,10-dioxo-3,3a,4,5a,6,7,8,10a-octahydro-2H-dipyrrolo[2,3-a:1'''',2''''-e][1,4]diazepin-7-yl]-3,3-dimethylbutanamide'
	'methyl 2-(5-methoxy-4,7-dimethyl-2-oxochromen-3-yl)acetate'
	'3-[2-[1-(morpholin-4-ylmethyl)benzimidazol-2-yl]phenyl]-2-phenylquinazolin-4-one'
	'3-Acetyl-2,5-hexanedione'
	'4,6-Bis(butylamino)-s-triazin-2-ol'
	'L-Lysine, L-lysylglycyl-'
	'4,6-Bis(butylamino)-s-triazin-2-ol'
	'Dimepropion'
	'methyl 2-({[3-(trifluoromethyl)-5,6-dihydrocyclopenta[c]pyrazol-1(4H)-yl]acetyl}amino)benzoate'
	'Phaeofurans B'
	'4,6-Bis(butylamino)-s-triazin-2-ol'
	'N-Benzyl-3,3''''-iminodipropionic Acid'
	'3-Hydroxy-5, 8-tetradecadiencarnitine'
	'5-oxo-7-octenoic acid'
	'Tetraglycol'
	'4-methyl-5-oxo-2-propyl-2H-furan-3-carboxylic acid'
	'N-{3-[dihydroxy(Nonyl)-Lambda~4~-Sulfanyl]propyl}-N~3~-[(2r)-2-Hydroxy-3,3-Dimethyl-4-(Phosphonooxy)butanoyl]-Beta-Alaninamide'
	'7-O-Ethylfangchinoline'

### Sheet: Class
	Removed in all
Compound class	DOM type	Erken type	BG11 type
''	5	3	3
'#N/A'	0	0	0
'5''-deoxyribonucleosides'	0	0	0
'Alkyl halides'	0	0	0
'Allyl-type 1,3-dipolar organic compounds'	0	0	0
'Aryl halides'	0	0	0
'Azacyclic compounds'	0	1	0
'Azaphilones'	0	0	0
'Azoles'	6	5	9
'Benzene and substituted derivatives'	5	1	5
'Benzimidazoles'	0	0	1
'Benzodioxoles'	0	0	0
'Benzopyrans'	1	0	0
'Borinic acid derivatives'	0	0	0
'Boronic acid derivatives'	0	0	0
'Carboxylic acids and derivatives'	38	6	12
'Coumarins and derivatives'	0	0	0
'Diazanaphthalenes'	0	0	0
'Diazinanes'	0	0	0
'Diazines'	3	0	2
'Dioxolanes'	0	0	0
'Fatty Acyls'	22	10	8
'Flavonoids'	0	0	0
'Glycerolipids'	0	0	1
'Glycerophospholipids'	0	0	0
'Heteroaromatic compounds'	3	0	0
'Hydroxy acids and derivatives'	0	0	0
'Imidazopyrimidines'	0	0	0
'Indoles and derivatives'	0	0	1
'Lactams'	0	0	0
'Lactones'	4	0	0
'Macrolactams'	1	0	0
'Macrolides and analogues'	1	0	0
'Naphthalenes'	0	0	0
'Organic carbonic acids and derivatives'	0	0	0
'Organic oxides'	0	0	0
'Organic phosphines and derivatives'	0	0	0
'Organic phosphonic acids and derivatives'	0	0	0
'Organic sulfonic acids and derivatives'	0	0	0
'Organic sulfuric acids and derivatives'	0	0	0
'Organochlorides'	0	0	0
'Organofluorides'	0	0	0
'Organonitrogen compounds'	3	2	8
'Organooxygen compounds'	20	12	28
'Oxacyclic compounds'	0	1	0
'Oxanes'	0	0	0
'Oxazinanes'	0	0	0
'Oxepanes'	1	0	0
'Phenol ethers'	0	0	2
'Phenols'	0	1	0
'Piperidines'	0	0	0
'Prenol lipids'	8	6	5
'Pteridines and derivatives'	0	0	0
'Purine nucleosides'	2	0	2
'Purine nucleotides'	0	0	0
'Pyrans'	3	0	1
'Pyridines and derivatives'	0	1	0
'Pyrimidine nucleosides'	0	0	0
'Pyrimidine nucleotides'	0	0	0
'Pyrrolidines'	0	0	0
'Quinolines and derivatives'	0	0	0
'Ribonucleoside 3''-phosphates'	0	0	0
'Sphingolipids'	0	0	0
'Steroids and steroid derivatives'	0	0	0
'Sulfenyl compounds'	0	0	0
'Sulfonyls'	0	0	0
'Tetrapyrroles and derivatives'	0	0	0
'Thioethers'	0	0	1
'Thiophenes'	0	0	0
'Trioxanes'	0	0	0
'Vinylogous amides'	0	0	0
sum	126	49	89

### Sheet: Superclass
	Removed in all
	DOM type	Erken type	BG11 type
'#N/A'	0	0	0
'Alkaloids and derivatives'	0	0	2
'Benzenoids'	8	4	8
'Lipids and lipid-like molecules'	32	17	14
'Nucleosides, nucleotides, and analogues'	2	0	2
'Organic 1,3-dipolar compounds'	0	0	0
'Organic acids and derivatives'	38	6	12
'Organic nitrogen compounds'	3	2	8
'Organic oxygen compounds'	20	12	28
'Organohalogen compounds'	0	0	0
'Organoheterocyclic compounds'	21	8	14
'Organophosphorus compounds'	0	0	0
'Organosulfur compounds'	0	0	1
'Phenylpropanoids and polyketides'	2	0	0
sum	126	49	89
